# The aging transcriptome: a condition-dependent response to a deteriorating soma

**DOI:** 10.64898/2025.12.22.696078

**Authors:** Zeeshan A. Syed, Martin I. Brengdahl, Vinesh N. Shenoi, Avani Mital, Christopher M. Kimber, Helen Ekman, Claudio Mirabello, Malin Larsson, David Berger, Urban Friberg

## Abstract

Organismal function requires precise gene expression, as deviations reduce fitness and can cause disease. The widespread expression changes characteristic of old age therefore suggests that aging itself may partly stem from gene dysregulation. Alternatively, many of these changes may represent a plastic response to somatic decline, tuning the organism to an altered physiological state. We tested the latter hypothesis by experimentally reducing the condition of *Drosophila melanogaster* females independently of age and comparing the resulting expression changes with those occurring naturally during aging. Consistent with the plasticity hypothesis, we find substantial overlap between genes responding to reduced condition and old age. Downregulated genes are enriched for metabolic functions, with a consistent, albeit weaker, association with mitochondrial function and cytoplasmic translation, while upregulated genes relate to genome maintenance. Both old age and reduced condition also cause downregulation of tissue-specific and female-biased genes, as expected when energy is reallocated to core cellular processes. In line with a coordinated transcriptional response to old age, both down- and upregulated genes within enriched functional categories show reduced expression variability and experience strong purifying selection. Collectively, our results support that the aging soma elicits a plastic transcriptional program that adjusts the organism to a declining physiological condition, implying that many age-related expression changes mitigate rather than accelerate somatic aging. These findings call for a more nuanced view of the causes and consequences of age-related transcriptional change, with implications for both theoretical and applied research on aging and disease.
