## Supplementary material for "The aging transcriptome: a condition-dependent response to a deteriorating soma": Table S4

### Sheet: Sheet1
Effect	Change	ID	Description	FoldEnrichment	p.adjust	Count	geneID
Condition	Down	GO:0019752	carboxylic acid metabolic process	7.34087	0.0016355	8	aay	ple	Fatp1	CG4860	Srr	Mtpbeta	Arc42	arg
Condition	Down	GO:0043436	oxoacid metabolic process	7.31965	0.0016355	8	aay	ple	Fatp1	CG4860	Srr	Mtpbeta	Arc42	arg
Condition	Down	GO:0006082	organic acid metabolic process	7.25673	0.0016355	8	aay	ple	Fatp1	CG4860	Srr	Mtpbeta	Arc42	arg
Condition	Down	GO:0044282	small molecule catabolic process	10.2673	0.00198712	6	CG8360	CG4860	Srr	Mtpbeta	Arc42	arg
Condition	Down	GO:0016054	organic acid catabolic process	14.0077	0.00198712	5	CG4860	Srr	Mtpbeta	Arc42	arg
Condition	Down	GO:0046395	carboxylic acid catabolic process	14.0077	0.00198712	5	CG4860	Srr	Mtpbeta	Arc42	arg
Condition	Down	GO:0170039	proteinogenic amino acid metabolic process	15.6333	0.0074426	4	aay	ple	Srr	arg
Condition	Down	GO:0170033	L-amino acid metabolic process	15.075	0.0074426	4	aay	ple	Srr	arg
Condition	Down	GO:0006635	fatty acid beta-oxidation	28.7795	0.0074426	3	CG4860	Mtpbeta	Arc42
Overlap	Down	GO:0040003	chitin-based cuticle development	8.83707	5.88277e-09	17	Vajk2	Cpr49Ae	Cpr73D	Vajk1	Cpr100A	Cpr50Cb	Vajk3	CG34461	Pu	Cpr92F	Idgf5	Vajk4	Cpr64Ad	Cpr62Ba	Cpr49Ag	Cpr62Bc	Cpr72Ec
Overlap	Down	GO:0042335	cuticle development	7.26285	6.64419e-08	17	Vajk2	Cpr49Ae	Cpr73D	Vajk1	Cpr100A	Cpr50Cb	Vajk3	CG34461	Pu	Cpr92F	Idgf5	Vajk4	Cpr64Ad	Cpr62Ba	Cpr49Ag	Cpr62Bc	Cpr72Ec
Overlap	Down	GO:0170034	L-amino acid biosynthetic process	21.105	6.30263e-06	7	Bhmt	CG6287	Agxt	Bcat	P5cr-2	P5CS	Hn
Overlap	Down	GO:0170038	proteinogenic amino acid biosynthetic process	21.105	6.30263e-06	7	Bhmt	CG6287	Agxt	Bcat	P5cr-2	P5CS	Hn
Overlap	Down	GO:1901605	alpha-amino acid metabolic process	10.448	6.30263e-06	10	Bhmt	CG6287	CG3999	Agxt	Bcat	Dbct	cn	P5cr-2	P5CS	Hn
Overlap	Down	GO:1901607	alpha-amino acid biosynthetic process	19.4388	8.03744e-06	7	Bhmt	CG6287	Agxt	Bcat	P5cr-2	P5CS	Hn
Overlap	Down	GO:0170039	proteinogenic amino acid metabolic process	11.725	8.11067e-06	9	Bhmt	CG6287	CG3999	Agxt	Bcat	Dbct	P5cr-2	P5CS	Hn
Overlap	Down	GO:0170033	L-amino acid metabolic process	11.3063	9.7792e-06	9	Bhmt	CG6287	CG3999	Agxt	Bcat	Dbct	P5cr-2	P5CS	Hn
Overlap	Down	GO:0008652	amino acid biosynthetic process	17.1785	1.31565e-05	7	Bhmt	CG6287	Agxt	Bcat	P5cr-2	P5CS	Hn
Overlap	Down	GO:0019752	carboxylic acid metabolic process	4.58804	7.05949e-05	15	Bhmt	CG6287	CG3999	wal	Agxt	Bcat	Dbct	cn	CG9577	P5cr-2	Cyp6a8	P5CS	Mcad	Hn	scu
Overlap	Down	GO:0043436	oxoacid metabolic process	4.57478	7.05949e-05	15	Bhmt	CG6287	CG3999	wal	Agxt	Bcat	Dbct	cn	CG9577	P5cr-2	Cyp6a8	P5CS	Mcad	Hn	scu
Overlap	Down	GO:0006082	organic acid metabolic process	4.53546	7.20335e-05	15	Bhmt	CG6287	CG3999	wal	Agxt	Bcat	Dbct	cn	CG9577	P5cr-2	Cyp6a8	P5CS	Mcad	Hn	scu
Overlap	Down	GO:0016054	organic acid catabolic process	8.40465	7.20335e-05	9	CG3999	wal	Agxt	Bcat	Dbct	cn	CG9577	Mcad	Hn
Overlap	Down	GO:0046395	carboxylic acid catabolic process	8.40465	7.20335e-05	9	CG3999	wal	Agxt	Bcat	Dbct	cn	CG9577	Mcad	Hn
Overlap	Down	GO:0006520	amino acid metabolic process	6.47393	0.000184069	10	Bhmt	CG6287	CG3999	Agxt	Bcat	Dbct	cn	P5cr-2	P5CS	Hn
Overlap	Down	GO:0044283	small molecule biosynthetic process	5.08554	0.0002186	12	Pu	Bhmt	CG6287	GstE14	Agxt	Bcat	cn	P5cr-2	Fdx2	CG12116	P5CS	Hn
Overlap	Down	GO:0016042	lipid catabolic process	6.83255	0.000331458	9	Lsd-1	CG2145	CG17292	wal	CG6472	CG9577	AkhR	Mcad	bwa
Overlap	Down	GO:0016053	organic acid biosynthetic process	6.59531	0.00127121	8	Bhmt	CG6287	Agxt	Bcat	cn	P5cr-2	P5CS	Hn
Overlap	Down	GO:0046394	carboxylic acid biosynthetic process	6.59531	0.00127121	8	Bhmt	CG6287	Agxt	Bcat	cn	P5cr-2	P5CS	Hn
Overlap	Down	GO:0044282	small molecule catabolic process	5.13365	0.0027439	9	CG3999	wal	Agxt	Bcat	Dbct	cn	CG9577	Mcad	Hn
Overlap	Down	GO:0042559	pteridine-containing compound biosynthetic process	28.7795	0.00522541	3	Pu	se	CG12116
Overlap	Down	GO:1901606	alpha-amino acid catabolic process	9.95519	0.00539968	5	CG3999	Bcat	Dbct	cn	Hn
Overlap	Down	GO:0009063	amino acid catabolic process	9.09698	0.00794191	5	CG3999	Bcat	Dbct	cn	Hn
Overlap	Down	GO:0044248	cellular catabolic process	3.15362	0.00848194	13	tank	Lsd-1	CG3999	wal	Agxt	Bcat	Dbct	cn	CG9577	AkhR	Mcad	bwa	Hn
Overlap	Up	GO:0006974	DNA damage response	7.47212	0.000369578	10	Irbp	Ku80	FANCI	RPA1	CG10445	armi	timeout	Ctf4	CG17329	HipHop
Overlap	Up	GO:0006259	DNA metabolic process	6.35345	0.000369578	11	Irbp	Ku80	FANCI	RPA1	CG10445	timeout	Top2	rec	Ctf4	CG17329	HipHop
Overlap	Up	GO:0006281	DNA repair	8	0.00160223	8	Irbp	Ku80	FANCI	RPA1	CG10445	timeout	Ctf4	CG17329
Overlap	Up	GO:0000723	telomere maintenance	24.3636	0.00382	4	Irbp	Ku80	RPA1	HipHop
Overlap	Up	GO:0032200	telomere organization	21.1579	0.00541095	4	Irbp	Ku80	RPA1	HipHop
Overlap	Up	GO:0051276	chromosome organization	5.27405	0.00574205	9	Irbp	Ku80	RPA1	BubR1	APC7	dgt6	Top2	rec	HipHop
Overlap	Up	GO:0010564	regulation of cell cycle process	6.73206	0.00815007	7	Cp110	BubR1	APC7	armi	dgt6	timeout	cnn
Cells marked in green are also present in GO analysis of only age DEGs
