## Supplementary material for "The aging transcriptome: a condition-dependent response to a deteriorating soma": Table S5

### Sheet: Binom_test_res
ID	Description	Age_effect	Del.Down	Del.Up	P_binom
GO:0002181	cytoplasmic translation	Down	87	6	1.86987e-23
GO:0006091	generation of precursor metabolites and energy	Down	114	28	8.64361e-18
GO:0022900	electron transport chain	Down	64	7	1.65119e-15
GO:0019646	aerobic electron transport chain	Down	56	4	2.06416e-15
GO:0045333	cellular respiration	Down	78	14	3.62204e-15
GO:0022904	respiratory electron transport chain	Down	61	7	1.31654e-14
GO:0042773	ATP synthesis coupled electron transport	Down	58	6	1.99993e-14
GO:0042775	mitochondrial ATP synthesis coupled electron transport	Down	58	6	1.99993e-14
GO:0009060	aerobic respiration	Down	72	13	4.59078e-14
GO:0015980	energy derivation by oxidation of organic compounds	Down	90	23	5.78116e-14
GO:0006119	oxidative phosphorylation	Down	64	10	1.53721e-13
GO:0006120	mitochondrial electron transport, NADH to ubiquinone	Down	35	1	1.61342e-11
GO:0022613	ribonucleoprotein complex biogenesis	Down	81	28	5.7363e-10
GO:0042254	ribosome biogenesis	Down	72	23	1.15346e-09
GO:0032543	mitochondrial translation	Down	54	13	2.77587e-09
GO:0140053	mitochondrial gene expression	Down	58	16	5.22165e-09
GO:0033108	mitochondrial respiratory chain complex assembly	Down	42	8	1.57812e-08
GO:0055086	nucleobase-containing small molecule metabolic process	Down	90	43	1.30115e-07
GO:0097250	mitochondrial respirasome assembly	Down	45	12	1.86299e-07
GO:0072521	purine-containing compound metabolic process	Down	70	29	2.32148e-07
GO:0010257	NADH dehydrogenase complex assembly	Down	27	3	3.41146e-07
GO:0032981	mitochondrial respiratory chain complex I assembly	Down	27	3	3.41146e-07
GO:0007005	mitochondrion organization	Down	77	35	3.78945e-07
GO:0006753	nucleoside phosphate metabolic process	Down	78	39	2.14462e-06
GO:0006413	translational initiation	Down	24	4	1.07658e-05
GO:0016072	rRNA metabolic process	Down	47	19	1.6075e-05
GO:0006364	rRNA processing	Down	43	17	2.84832e-05
GO:0006734	NADH metabolic process	Down	16	1	2.88383e-05
GO:0072524	pyridine-containing compound metabolic process	Down	27	7	4.67346e-05
GO:0006163	purine nucleotide metabolic process	Down	48	22	6.3323e-05
GO:0042274	ribosomal small subunit biogenesis	Down	28	8	6.67854e-05
GO:0019637	organophosphate metabolic process	Down	104	72	0.00013605
GO:0019362	pyridine nucleotide metabolic process	Down	25	7	0.000146251
GO:0046496	nicotinamide nucleotide metabolic process	Down	25	7	0.000146251
GO:0006081	cellular aldehyde metabolic process	Down	16	2	0.000149614
GO:0006414	translational elongation	Down	16	2	0.000149614
GO:0019674	NAD metabolic process	Down	18	3	0.000150545
GO:0019320	hexose catabolic process	Down	17	3	0.000288126
GO:0042273	ribosomal large subunit biogenesis	Down	23	7	0.000443843
GO:0009117	nucleotide metabolic process	Down	52	30	0.000650932
GO:0046034	ATP metabolic process	Down	27	11	0.00109843
GO:0006007	glucose catabolic process	Down	11	1	0.00110975
GO:0006123	mitochondrial electron transport, cytochrome c to oxygen	Down	11	1	0.00110975
GO:0061620	glycolytic process through glucose-6-phosphate	Down	11	1	0.00110975
GO:0009150	purine ribonucleotide metabolic process	Down	36	18	0.00115247
GO:1901293	nucleoside phosphate biosynthetic process	Down	42	23	0.00121016
GO:0046365	monosaccharide catabolic process	Down	18	5	0.00126338
GO:0009144	purine nucleoside triphosphate metabolic process	Down	28	12	0.00129326
GO:0009205	purine ribonucleoside triphosphate metabolic process	Down	28	12	0.00129326
GO:0005996	monosaccharide metabolic process	Down	34	17	0.0015684
GO:0072522	purine-containing compound biosynthetic process	Down	34	17	0.0015684
GO:0071806	protein transmembrane transport	Down	19	6	0.00170748
GO:0015986	proton motive force-driven ATP synthesis	Down	12	2	0.00221138
GO:0009141	nucleoside triphosphate metabolic process	Down	29	14	0.00262173
GO:0009152	purine ribonucleotide biosynthetic process	Down	21	8	0.00271069
GO:0009259	ribonucleotide metabolic process	Down	38	22	0.00343706
GO:0072594	establishment of protein localization to organelle	Down	38	22	0.00343706
GO:0006754	ATP biosynthetic process	Down	13	3	0.00355561
GO:0006090	pyruvate metabolic process	Down	19	7	0.00365965
GO:0019682	glyceraldehyde-3-phosphate metabolic process	Down	7	0	0.00380576
GO:0009199	ribonucleoside triphosphate metabolic process	Down	28	14	0.00399058
GO:0061615	glycolytic process through fructose-6-phosphate	Down	11	2	0.00424479
GO:1901135	carbohydrate derivative metabolic process	Down	99	81	0.00490488
GO:0009145	purine nucleoside triphosphate biosynthetic process	Down	14	4	0.00505204
GO:0009206	purine ribonucleoside triphosphate biosynthetic process	Down	14	4	0.00505204
GO:0034599	cellular response to oxidative stress	Down	14	4	0.00505204
GO:0072593	reactive oxygen species metabolic process	Down	12	3	0.00649272
GO:0019318	hexose metabolic process	Down	28	15	0.00654578
GO:0019693	ribose phosphate metabolic process	Down	38	24	0.00760957
GO:0009066	aspartate family amino acid metabolic process	Down	10	2	0.00805829
GO:0006006	glucose metabolic process	Down	20	9	0.00823788
GO:0006085	acetyl-CoA biosynthetic process	Down	6	0	0.00843515
GO:0006122	mitochondrial electron transport, ubiquinol to cytochrome c	Down	8	1	0.00925603
GO:0009083	branched-chain amino acid catabolic process	Down	8	1	0.00925603
GO:0005975	carbohydrate metabolic process	Down	71	56	0.00944254
GO:0072523	purine-containing compound catabolic process	Down	17	7	0.00982379
GO:0016052	carbohydrate catabolic process	Down	29	17	0.0109461
GO:0009135	purine nucleoside diphosphate metabolic process	Down	14	5	0.011231
GO:0009179	purine ribonucleoside diphosphate metabolic process	Down	14	5	0.011231
GO:0046031	ADP metabolic process	Down	14	5	0.011231
GO:0062197	cellular response to chemical stress	Down	14	5	0.011231
GO:0006164	purine nucleotide biosynthetic process	Down	23	12	0.0113503
GO:0009260	ribonucleotide biosynthetic process	Down	23	12	0.0113503
GO:0090407	organophosphate biosynthetic process	Down	61	47	0.0115811
GO:0006099	tricarboxylic acid cycle	Down	11	3	0.0117006
GO:0044743	protein transmembrane import into intracellular organelle	Down	15	6	0.0135502
GO:1901136	carbohydrate derivative catabolic process	Down	26	15	0.0140826
GO:0006626	protein targeting to mitochondrion	Down	17	8	0.0178765
GO:0006096	glycolytic process	Down	13	5	0.0187472
GO:0009134	nucleoside diphosphate catabolic process	Down	13	5	0.0187472
GO:0009137	purine nucleoside diphosphate catabolic process	Down	13	5	0.0187472
GO:0009181	purine ribonucleoside diphosphate catabolic process	Down	13	5	0.0187472
GO:0009191	ribonucleoside diphosphate catabolic process	Down	13	5	0.0187472
GO:0017004	cytochrome complex assembly	Down	13	5	0.0187472
GO:0019364	pyridine nucleotide catabolic process	Down	13	5	0.0187472
GO:0046032	ADP catabolic process	Down	13	5	0.0187472
GO:0072526	pyridine-containing compound catabolic process	Down	13	5	0.0187472
GO:0006195	purine nucleotide catabolic process	Down	14	6	0.0219697
GO:0009142	nucleoside triphosphate biosynthetic process	Down	14	6	0.0219697
GO:0009154	purine ribonucleotide catabolic process	Down	14	6	0.0219697
GO:0009201	ribonucleoside triphosphate biosynthetic process	Down	14	6	0.0219697
GO:0009261	ribonucleotide catabolic process	Down	14	6	0.0219697
GO:0006094	gluconeogenesis	Down	11	4	0.0260223
GO:0046390	ribose phosphate biosynthetic process	Down	23	14	0.0277204
GO:0009165	nucleotide biosynthetic process	Down	26	17	0.0310371
GO:0006979	response to oxidative stress	Down	28	19	0.0327732
GO:1903599	positive regulation of autophagy of mitochondrion	Down	6	1	0.0362115
GO:0008535	respiratory chain complex IV assembly	Down	9	3	0.0362327
GO:0006790	sulfur compound metabolic process	Down	35	26	0.0365959
GO:0009132	nucleoside diphosphate metabolic process	Down	14	7	0.0388085
GO:0009185	ribonucleoside diphosphate metabolic process	Down	14	7	0.0388085
GO:1902600	proton transmembrane transport	Down	24	16	0.041864
GO:0033500	carbohydrate homeostasis	Down	15	8	0.0421457
GO:0030150	protein import into mitochondrial matrix	Down	10	4	0.0434434
GO:1901137	carbohydrate derivative biosynthetic process	Down	62	54	0.043977
GO:1901292	nucleoside phosphate catabolic process	Down	16	9	0.045086
GO:0072330	monocarboxylic acid biosynthetic process	Down	17	10	0.0476704
GO:0006914	autophagy	Down	38	30	0.0485974
GO:0061919	process utilizing autophagic mechanism	Down	38	30	0.0485974
GO:0046434	organophosphate catabolic process	Down	18	11	0.0499372
GO:0070585	protein localization to mitochondrion	Down	18	11	0.0499372
GO:0072655	establishment of protein localization to mitochondrion	Down	18	11	0.0499372
GO:0006259	DNA metabolic process	Up	31	141	6.49277e-14
GO:0006281	DNA repair	Up	19	102	6.35257e-12
GO:0051276	chromosome organization	Up	33	129	3.90604e-11
GO:0006302	double-strand break repair	Up	9	62	4.85856e-09
GO:0007059	chromosome segregation	Up	22	91	9.91192e-09
GO:0000280	nuclear division	Up	32	110	1.85748e-08
GO:0098813	nuclear chromosome segregation	Up	18	79	3.57695e-08
GO:0048285	organelle fission	Up	34	112	3.6421e-08
GO:0006310	DNA recombination	Up	10	60	3.99513e-08
GO:0000724	double-strand break repair via homologous recombination	Up	5	44	1.4059e-07
GO:0000725	recombinational repair	Up	5	44	1.4059e-07
GO:0007346	regulation of mitotic cell cycle	Up	14	65	2.78153e-07
GO:1903047	mitotic cell cycle process	Up	47	128	5.02009e-07
GO:0051726	regulation of cell cycle	Up	31	97	7.9812e-07
GO:0010564	regulation of cell cycle process	Up	20	74	1.25941e-06
GO:0000278	mitotic cell cycle	Up	69	161	1.91582e-06
GO:0051783	regulation of nuclear division	Up	1	25	3.75794e-06
GO:0000226	microtubule cytoskeleton organization	Up	44	114	6.12574e-06
GO:1903046	meiotic cell cycle process	Up	23	75	7.35506e-06
GO:0140014	mitotic nuclear division	Up	17	62	1.08965e-05
GO:0007088	regulation of mitotic nuclear division	Up	1	23	1.15595e-05
GO:0045930	negative regulation of mitotic cell cycle	Up	4	32	1.30448e-05
GO:0051321	meiotic cell cycle	Up	25	77	1.35397e-05
GO:0048232	male gamete generation	Up	29	84	1.56278e-05
GO:0000819	sister chromatid segregation	Up	14	54	2.16258e-05
GO:0010948	negative regulation of cell cycle process	Up	6	36	2.2721e-05
GO:0045786	negative regulation of cell cycle	Up	7	38	2.7397e-05
GO:0007051	spindle organization	Up	14	53	3.15269e-05
GO:0032200	telomere organization	Up	0	17	3.71812e-05
GO:0140694	non-membrane-bounded organelle assembly	Up	24	72	3.73749e-05
GO:0050000	chromosome localization	Up	1	20	6.16082e-05
GO:0061982	meiosis I cell cycle process	Up	12	47	6.37508e-05
GO:0000723	telomere maintenance	Up	0	16	6.77474e-05
GO:1901988	negative regulation of cell cycle phase transition	Up	6	33	8.71759e-05
GO:0140013	meiotic nuclear division	Up	19	60	8.75216e-05
GO:0070925	organelle assembly	Up	45	105	0.000107925
GO:0006261	DNA-templated DNA replication	Up	10	41	0.000128093
GO:0044770	cell cycle phase transition	Up	16	52	0.000188739
GO:0006260	DNA replication	Up	13	46	0.00019788
GO:0007127	meiosis I	Up	6	31	0.000209389
GO:1901991	negative regulation of mitotic cell cycle phase transition	Up	4	26	0.000229976
GO:0000070	mitotic sister chromatid segregation	Up	14	47	0.000279704
GO:0007093	mitotic cell cycle checkpoint signaling	Up	3	23	0.00028327
GO:0009628	response to abiotic stimulus	Up	45	101	0.000291418
GO:0007091	metaphase/anaphase transition of mitotic cell cycle	Up	1	17	0.000322363
GO:0044784	metaphase/anaphase transition of cell cycle	Up	1	17	0.000322363
GO:0051303	establishment of chromosome localization	Up	1	17	0.000322363
GO:0051310	metaphase chromosome alignment	Up	1	17	0.000322363
GO:0006606	protein import into nucleus	Up	4	25	0.000365868
GO:0051170	import into nucleus	Up	4	25	0.000365868
GO:1901987	regulation of cell cycle phase transition	Up	13	44	0.000405386
GO:0045132	meiotic chromosome segregation	Up	7	31	0.000537063
GO:0051983	regulation of chromosome segregation	Up	2	19	0.000540351
GO:0044772	mitotic cell cycle phase transition	Up	14	45	0.000560184
GO:0000075	cell cycle checkpoint signaling	Up	5	26	0.00067746
GO:0035825	homologous recombination	Up	3	21	0.000742624
GO:0033044	regulation of chromosome organization	Up	6	27	0.00114134
GO:0007131	reciprocal meiotic recombination	Up	3	20	0.00119368
GO:0030261	chromosome condensation	Up	3	20	0.00119368
GO:0140527	reciprocal homologous recombination	Up	3	20	0.00119368
GO:1901990	regulation of mitotic cell cycle phase transition	Up	11	37	0.00122218
GO:0033045	regulation of sister chromatid segregation	Up	2	17	0.00148037
GO:1902850	microtubule cytoskeleton organization involved in mitosis	Up	14	42	0.00153299
GO:0040029	epigenetic regulation of gene expression	Up	17	47	0.00176091
GO:0031109	microtubule polymerization or depolymerization	Up	7	28	0.00178855
GO:0046785	microtubule polymerization	Up	3	19	0.00190834
GO:0007052	mitotic spindle organization	Up	12	37	0.002355
GO:0051304	chromosome separation	Up	2	16	0.00243236
GO:0071897	DNA biosynthetic process	Up	5	23	0.00244621
GO:0000731	DNA synthesis involved in DNA repair	Up	0	10	0.00247918
GO:0016321	female meiosis chromosome segregation	Up	0	10	0.00247918
GO:0030071	regulation of mitotic metaphase/anaphase transition	Up	1	13	0.00281359
GO:1902099	regulation of metaphase/anaphase transition of cell cycle	Up	1	13	0.00281359
GO:0051656	establishment of organelle localization	Up	20	50	0.00338512
GO:0051049	regulation of transport	Up	26	60	0.00341359
GO:0007098	centrosome cycle	Up	11	34	0.00345684
GO:0034504	protein localization to nucleus	Up	7	26	0.00387207
GO:0045005	DNA-templated DNA replication maintenance of fidelity	Up	1	12	0.0047897
GO:0030111	regulation of Wnt signaling pathway	Up	10	31	0.00509005
GO:0051298	centrosome duplication	Up	4	19	0.00530299
GO:0016055	Wnt signaling pathway	Up	13	36	0.00586521
GO:0031023	microtubule organizing center organization	Up	12	34	0.00628576
GO:0060070	canonical Wnt signaling pathway	Up	12	34	0.00628576
GO:0007020	microtubule nucleation	Up	2	14	0.00645313
GO:0010972	negative regulation of G2/M transition of mitotic cell cycle	Up	2	14	0.00645313
GO:0031122	cytoplasmic microtubule organization	Up	2	14	0.00645313
GO:0044774	mitotic DNA integrity checkpoint signaling	Up	2	14	0.00645313
GO:1902750	negative regulation of cell cycle G2/M phase transition	Up	2	14	0.00645313
GO:0060828	regulation of canonical Wnt signaling pathway	Up	10	30	0.00712701
GO:0071103	DNA conformation change	Up	3	16	0.00750962
GO:0000727	double-strand break repair via break-induced replication	Up	0	8	0.00823088
GO:0006999	nuclear pore organization	Up	0	8	0.00823088
GO:2000242	negative regulation of reproductive process	Up	0	8	0.00823088
GO:0070192	chromosome organization involved in meiotic cell cycle	Up	5	20	0.00833311
GO:0008356	asymmetric cell division	Up	12	33	0.00861139
GO:0014070	response to organic cyclic compound	Up	11	31	0.00925686
GO:0006270	DNA replication initiation	Up	2	13	0.0104053
GO:0032392	DNA geometric change	Up	2	13	0.0104053
GO:0045214	sarcomere organization	Up	3	15	0.0116836
GO:0051052	regulation of DNA metabolic process	Up	6	21	0.0121295
GO:0055002	striated muscle cell development	Up	4	17	0.0122541
GO:0009894	regulation of catabolic process	Up	38	73	0.0129371
GO:0007080	mitotic metaphase chromosome alignment	Up	1	10	0.0136647
GO:0010965	regulation of mitotic sister chromatid separation	Up	1	10	0.0136647
GO:0051784	negative regulation of nuclear division	Up	1	10	0.0136647
GO:1905818	regulation of chromosome separation	Up	1	10	0.0136647
GO:0008608	attachment of spindle microtubules to kinetochore	Up	0	7	0.0149974
GO:0009755	hormone-mediated signaling pathway	Up	2	12	0.0166463
GO:0032508	DNA duplex unwinding	Up	2	12	0.0166463
GO:0043491	phosphatidylinositol 3-kinase/protein kinase B signal transduction	Up	2	12	0.0166463
GO:0098534	centriole assembly	Up	3	14	0.0180213
GO:0007062	sister chromatid cohesion	Up	4	16	0.0183907
GO:0030239	myofibril assembly	Up	4	16	0.0183907
GO:0006913	nucleocytoplasmic transport	Up	19	42	0.0183968
GO:0051169	nuclear transport	Up	19	42	0.0183968
GO:0006405	RNA export from nucleus	Up	9	25	0.0203118
GO:0043687	post-translational protein modification	Up	35	66	0.0212318
GO:0008630	intrinsic apoptotic signaling pathway in response to DNA damage	Up	1	9	0.0228602
GO:0045003	double-strand break repair via synthesis-dependent strand annealing	Up	1	9	0.0228602
GO:0090221	mitotic spindle-templated microtubule nucleation	Up	1	9	0.0228602
GO:0140719	constitutive heterochromatin formation	Up	1	9	0.0228602
GO:0051225	spindle assembly	Up	10	26	0.0254785
GO:0007076	mitotic chromosome condensation	Up	2	11	0.0263935
GO:0044818	mitotic G2/M transition checkpoint	Up	2	11	0.0263935
GO:0051299	centrosome separation	Up	2	11	0.0263935
GO:0090263	positive regulation of canonical Wnt signaling pathway	Up	5	17	0.0263993
GO:0031570	DNA integrity checkpoint signaling	Up	4	15	0.0273359
GO:0046822	regulation of nucleocytoplasmic transport	Up	4	15	0.0273359
GO:0006289	nucleotide-excision repair	Up	3	13	0.0275314
GO:0007099	centriole replication	Up	3	13	0.0275314
GO:0035330	regulation of hippo signaling	Up	12	29	0.0282862
GO:0032879	regulation of localization	Up	45	79	0.0289658
GO:0032886	regulation of microtubule-based process	Up	8	22	0.0303157
GO:0008283	cell population proliferation	Up	46	80	0.0312299
GO:0070647	protein modification by small protein conjugation or removal	Up	33	61	0.0314824
GO:0032386	regulation of intracellular transport	Up	6	18	0.0355158
GO:0031032	actomyosin structure organization	Up	15	33	0.0356387
GO:0031297	replication fork processing	Up	1	8	0.0379397
GO:0045839	negative regulation of mitotic nuclear division	Up	1	8	0.0379397
GO:0070193	synaptonemal complex organization	Up	1	8	0.0379397
GO:0010389	regulation of G2/M transition of mitotic cell cycle	Up	5	16	0.0380279
GO:1902749	regulation of cell cycle G2/M phase transition	Up	5	16	0.0380279
GO:0120039	plasma membrane bounded cell projection morphogenesis	Up	54	90	0.0390969
GO:0035329	hippo signaling	Up	14	31	0.0395806
GO:0000077	DNA damage checkpoint signaling	Up	4	14	0.0402035
GO:0051293	establishment of spindle localization	Up	4	14	0.0402035
GO:0051653	spindle localization	Up	4	14	0.0402035
GO:0006271	DNA strand elongation involved in DNA replication	Up	2	10	0.0414214
GO:0022616	DNA strand elongation	Up	2	10	0.0414214
GO:0044773	mitotic DNA damage checkpoint signaling	Up	2	10	0.0414214
GO:0098722	asymmetric stem cell division	Up	2	10	0.0414214
GO:0048812	neuron projection morphogenesis	Up	54	89	0.045457
GO:0050657	nucleic acid transport	Up	15	32	0.0458096
GO:0050658	RNA transport	Up	15	32	0.0458096
GO:0048870	cell motility	Up	57	93	0.0468287
GO:0032446	protein modification by small protein conjugation	Up	27	50	0.0476378
GO:1902531	regulation of intracellular signal transduction	Up	60	97	0.0480766
GO:0048858	cell projection morphogenesis	Up	55	90	0.0482358
GO:0045934	negative regulation of nucleobase-containing compound metabolic process	Up	43	73	0.0488362
GO:0045793	positive regulation of cell size	Up	6	17	0.0498001

### Sheet: Broad-classes Downregulated GO
1. Mitochondrial Respiration & Energy Generation			2. Protein Synthesis & Ribosome Biogenesis					3. Nucleotide & Cofactor Metabolism				4. Carbohydrate & Central Carbon Metabolism
(OXPHOS, ETC, ATP synthesis, TCA cycle, respiratory-chain assembly)			(cytoplasmic translation, mitochondrial translation, rRNA processing, ribosome assembly)					(purines, ribonucleotides, ATP/ADP, NAD/NADH, organophosphates)				(glycolysis, glucose/hexose catabolism, pyruvate metabolism, carbohydrate derivatives)
Electron transport / oxidative phosphorylation			Cytoplasmic translation					Pyridine / NAD / NADH metabolism				Glycolysis & related steps
GO:0006091	generation of precursor metabolites and energy		GO:0002181	cytoplasmic translation				GO:0006734	NADH metabolic process			GO:0061620	glycolytic process through glucose-6-phosphate
GO:0006119	oxidative phosphorylation		GO:0006413	translational initiation				GO:0019362	pyridine nucleotide metabolic process			GO:0061615	glycolytic process through fructose-6-phosphate
GO:0006754	ATP biosynthetic process		GO:0006414	translational elongation				GO:0019364	pyridine nucleotide catabolic process			GO:0006096	glycolytic process
GO:0009060	aerobic respiration							GO:0019674	NAD metabolic process
GO:0015980	energy derivation by oxidation of organic compounds		Mitochondrial translation / expression					GO:0046496	nicotinamide nucleotide metabolic process			Hexose & glucose metabolism
GO:0015986	proton motive force-driven ATP synthesis		GO:0032543	mitochondrial translation				GO:0072524	pyridine-containing compound metabolic process			GO:0019320	hexose catabolic process
GO:0019646	aerobic electron transport chain		GO:0140053	mitochondrial gene expression				GO:0072526	pyridine-containing compound catabolic process			GO:0006007	glucose catabolic process
GO:0022900	electron transport chain											GO:0019318	hexose metabolic process
GO:0022904	respiratory electron transport chain		rRNA metabolism & ribosome biogenesis					Purine / nucleotide metabolism (synthesis, degradation, interconversion)				GO:0006006	glucose metabolic process
GO:0042773	ATP synthesis coupled electron transport		GO:0022613	ribonucleoprotein complex biogenesis				GO:0006163	purine nucleotide metabolic process
GO:0042775	mitochondrial ATP synthesis coupled electron transport		GO:0042254	ribosome biogenesis				GO:0006164	purine nucleotide biosynthetic process			Broader carbohydrate metabolism
GO:0045333	cellular respiration		GO:0016072	rRNA metabolic process				GO:0006195	purine nucleotide catabolic process			GO:0046365	monosaccharide catabolic process
GO:1902600	proton transmembrane transport		GO:0006364	rRNA processing				GO:0006753	nucleoside phosphate metabolic process			GO:0005996	monosaccharide metabolic process
			GO:0042274	ribosomal small subunit biogenesis				GO:0009117	nucleotide metabolic process			GO:0005975	carbohydrate metabolic process
ETC segment-specific steps			GO:0042273	ribosomal large subunit biogenesis				GO:0009132	nucleoside diphosphate metabolic process			GO:0016052	carbohydrate catabolic process
GO:0006120	mitochondrial electron transport, NADH to ubiquinone							GO:0009135	purine nucleoside diphosphate metabolic process
GO:0006122	mitochondrial electron transport, ubiquinol to cytochrome c							GO:0009141	nucleoside triphosphate metabolic process			Glycolysis/TCA intermediates
GO:0006123	mitochondrial electron transport, cytochrome c to oxygen							GO:0009142	nucleoside triphosphate biosynthetic process			GO:0006090	pyruvate metabolic process
								GO:0009144	purine nucleoside triphosphate metabolic process			GO:0019682	glyceraldehyde-3-phosphate metabolic process
TCA cycle								GO:0009145	purine nucleoside triphosphate biosynthetic process			GO:0006085	acetyl-CoA biosynthetic process
GO:0006099	tricarboxylic acid cycle							GO:0009150	purine ribonucleotide metabolic process
								GO:0009152	purine ribonucleotide biosynthetic process			Gluconeogenesis
Respiratory-chain complex assembly								GO:0009154	purine ribonucleotide catabolic process			GO:0006094	gluconeogenesis
GO:0008535	respiratory chain complex IV assembly							GO:0009179	purine ribonucleoside diphosphate metabolic process
GO:0010257	NADH dehydrogenase complex assembly							GO:0009185	ribonucleoside diphosphate metabolic process			Carbohydrate derivatives
GO:0017004	cytochrome complex assembly							GO:0009199	ribonucleoside triphosphate metabolic process			GO:1901135	carbohydrate derivative metabolic process
GO:0032981	mitochondrial respiratory chain complex I assembly							GO:0009201	ribonucleoside triphosphate biosynthetic process			GO:1901136	carbohydrate derivative catabolic process
GO:0033108	mitochondrial respiratory chain complex assembly							GO:0009205	purine ribonucleoside triphosphate metabolic process			GO:1901137	carbohydrate derivative biosynthetic process
GO:0097250	mitochondrial respirasome assembly							GO:0009206	purine ribonucleoside triphosphate biosynthetic process
								GO:0009259	ribonucleotide metabolic process			Carbohydrate homeostasis
Mitochondrial organization								GO:0009260	ribonucleotide biosynthetic process			GO:0033500	carbohydrate homeostasis
GO:0007005	mitochondrion organization							GO:0009261	ribonucleotide catabolic process
								GO:0046031	ADP metabolic process			Ribose phosphate metabolism
								GO:0046434	organophosphate catabolic process			GO:0019693	ribose phosphate metabolic process
								GO:0072521	purine-containing compound metabolic process
								GO:0090407	organophosphate biosynthetic process
								GO:1901292	nucleoside phosphate catabolic process
								GO:1901293	nucleoside phosphate biosynthetic process
								GO:0055086	nucleobase-containing small molecule metabolic process
								GO:0019637	organophosphate metabolic process
								GO:0072522	purine-containing compound biosynthetic process
								GO:0072523	purine-containing compound catabolic process
								GO:0009134	nucleoside diphosphate catabolic process
								GO:0009137	purine nucleoside diphosphate catabolic process
								GO:0009181	purine ribonucleoside diphosphate catabolic process
								GO:0009191	ribonucleoside diphosphate catabolic process
								GO:0009165	nucleotide biosynthetic process

### Sheet: Broad-classes Upregulated GO
1. Genome Maintenance			2. Cell Cycle
GO:0006259	DNA metabolic process		DNA replication & S-phase processes
GO:0006281	DNA repair		GO:0006260	DNA replication
GO:0051276	chromosome organization		GO:0006261	DNA-templated DNA replication
GO:0006302	double-strand break repair		GO:0006270	DNA replication initiation
GO:0006310	DNA recombination		GO:0006271	DNA strand elongation involved in DNA replication
GO:0000724	double-strand break repair via homologous recombination
GO:0000725	recombinational repair		Chromosome dynamics & nuclear division (M phase mechanics)
GO:0035825	homologous recombination		GO:0000070	mitotic sister chromatid segregation
GO:0000731	DNA synthesis involved in DNA repair		GO:0000278	mitotic cell cycle
GO:0006289	nucleotide-excision repair		GO:0000280	nuclear division
GO:0000727	double-strand break repair via break-induced replication		GO:0000819	sister chromatid segregation
GO:0000723	telomere maintenance		GO:0007059	chromosome segregation
GO:0032200	telomere organization		GO:0007076	mitotic chromosome condensation
			GO:0030261	chromosome condensation
			GO:0051304	chromosome separation
			GO:0098813	nuclear chromosome segregation
			GO:0140014	mitotic nuclear division
			GO:1903047	mitotic cell cycle process
			Spindle, centrosome & kinetochore dynamics
			GO:0007051	spindle organization
			GO:0007052	mitotic spindle organization
			GO:0008608	attachment of spindle microtubules to kinetochore
			GO:0051225	spindle assembly
			GO:0051299	centrosome separation
			GO:0051310	metaphase chromosome alignment
			GO:1902850	microtubule cytoskeleton organization involved in mitosis
			Phase transitions & checkpoints
			GO:0000075	cell cycle checkpoint signaling
			GO:0007093	mitotic cell cycle checkpoint signaling
			GO:0044770	cell cycle phase transition
			GO:0044772	mitotic cell cycle phase transition
			GO:0044818	mitotic G2/M transition checkpoint
			GO:0044774	mitotic DNA integrity checkpoint signaling
			GO:0044784	metaphase/anaphase transition of cell cycle
			GO:0007091	metaphase/anaphase transition of mitotic cell cycle
			Regulation of cell cycle, nuclear division & chromosome segregation
			GO:0007346	regulation of mitotic cell cycle
			GO:0010564	regulation of cell cycle process
			GO:0010948	negative regulation of cell cycle process
			GO:0030071	regulation of mitotic metaphase/anaphase transition
			GO:0045786	negative regulation of cell cycle
			GO:0045930	negative regulation of mitotic cell cycle
			GO:0051726	regulation of cell cycle
			GO:0051783	regulation of nuclear division
			GO:0051784	negative regulation of nuclear division
			GO:0051983	regulation of chromosome segregation
			GO:1901987	regulation of cell cycle phase transition
			GO:1901988	negative regulation of cell cycle phase transition
			GO:1901990	regulation of mitotic cell cycle phase transition
			GO:1901991	negative regulation of mitotic cell cycle phase transition
			GO:1902099	regulation of metaphase/anaphase transition of cell cycle
																																GO:1901987 / GO:1901990 / GO:1901991 — phase transition regulation terms — placed under B (control) and C (phase transition) as appropriate — Very high
