## Supplementary material for "The aging transcriptome: a condition-dependent response to a deteriorating soma": Table S6

### Sheet: CV_Expr
	Results of comparison of Coefficient of variation in count per million (CPM) across up– and downregulated enriched and unenriched genes in young (Y) and old (O) samples (Predictor:Age). All estimates are estimated means in log-scale. Significant contrasts are in boldface
	Results of type III ANOVA testing for the effect of enrichment and differential expression (Combined redictor: genetype, with the following factor levels: Downregulated_Enriched, Downregulated_Unenriched, Upregulated_Enriched, Upregulated_Unenriched, and NS), and Sample age (Predictor:Age with levels Y, O)
		Sum Sq	Df	F value	Pr(>F)
	Age	1.07147	1	2.0124	0.16
	genetype	1841.95	4	864.873	0
	Age:genetype	25.087	4	11.7794	1.4e-09
	Residuals	17961.1	33734
	Relevant posthoc Contrasts of Enriched and unenriched within old, young samples and up-and downregulated genes. The differences are in log scale. P-values were adjusted using the Bonferroni method multiple tests.
	contrast	Sample Age	estimate	SE	df	t.ratio	p.value
	Downregulated_Enriched - Downregulated_Unenriched	Y	-0.265005	0.0237197	33734	-11.1724	6.2e-28
	Upregulated_Enriched - Upregulated_Unenriched	Y	-0.291213	0.022941	33734	-12.694	7.75282e-36
	Downregulated_Enriched - Upregulated_Enriched	Y	-0.0301075	0.0242135	33734	-1.24342	1
	Downregulated_Unenriched - Upregulated_Unenriched	Y	-0.0563155	0.0224192	33734	-2.51194	0.12
	Downregulated_Enriched - Downregulated_Unenriched	O	-0.278846	0.0237197	33734	-11.7559	7.60065e-31
	Upregulated_Enriched - Upregulated_Unenriched	O	-0.344454	0.022941	33734	-15.0148	8.58095e-50
	Downregulated_Enriched - Upregulated_Enriched	O	0.126244	0.0242135	33734	5.21378	1.86122e-06
	Downregulated_Unenriched - Upregulated_Unenriched	O	0.060636	0.0224192	33734	2.70465	0.069
