## Supplementary material for "The aging transcriptome: a condition-dependent response to a deteriorating soma": Table S7

### Sheet: dN_dSComparison
	Pairwise comparisons from the Bayesian linear models. All estimates are estimated median values in log-scale. Significant contrasts are in boldface
	Contrasts of dN/dS values for gene sets DE by age.
	contrast	estimate	lower.CL	upper.CL
	Downregulated_Enriched - NS	-0.36267	-0.449759	-0.273864
	Downregulated_Unenriched - NS	-0.111543	-0.190801	-0.0348158
	Upregulated_Enriched -NS	-0.112004	-0.188095	-0.037036
	Upregulated_Unenriched - NS	0.0781469	-0.00904677	0.163167
	Downregulated_Enriched - Downregulated_Unenriched	-0.250936	-0.346836	-0.154934
	Downregulated_Enriched - Upregulated_Enriched	-0.250166	-0.346467	-0.155535
	Upregulated_Enriched - Upregulated_Unenriched	-0.189967	-0.282554	-0.0964172
	Contrasts of dn/dS values for gene sets DE by age: Non-significant genes further classified into enriched and unenriched
	Comparison	Estimate	Lower	Upper
	Downregulated_Enriched - NS_Enriched	-0.178	-0.288	-0.06
	Downregulated_Enriched - NS_Unenriched	-0.438	-0.531	-0.346
	Downregulated_Unenriched - NS_Enriched	0.075	-0.03	0.181
	Downregulated_Unenriched - NS_Unenriched	-0.186	-0.269	-0.102
	NS_Enriched - NS_Unenriched	-0.261	-0.361	-0.158
	Upregulated_Enriched- NS_Enriched	0.069	-0.03	0.174
	Upregulated_Unenriched - NS_Enriched	0.263	0.15	0.374
	Upregulated_Enriched - NS_Unenriched	-0.192	-0.274	-0.112
	Upregulated_Unenriched - NS_Unenriched	0.003	-0.085	0.095
	Contrasts of dn/dS values for gene sets DE by condition.
	contrast	estimate	lower.CL	upper.CL
	Downregulated - NS	-0.0989734	-0.264728	0.0669302
	Upregulated - NS	-0.0692815	-0.270792	0.131143
	Downregulated - Upregulated	-0.0294673	-0.291988	0.226704
	Downregulated_Enriched - NS	-0.34195	-0.608534	-0.0680719
	Downregulated_Unenriched - NS	0.040576	-0.160841	0.250416
	Upregulated_Enriched - NS	0.325374	-1.16549	0.4802
	Upregulated_Unenriched - NS	-0.0942157	-0.11736	0.303852
	Downregulated_Enriched - Downregulated_Unenriched	-0.383483	-0.718391	-0.0423029
	Upregulated_Enriched - Upregulated_Unenriched	0.417589	-0.434665	1.26723
